# Neurodevelopmental disorders and cancer networks share pathways; but differ in mechanisms, signaling strength, and outcome

**DOI:** 10.1101/2023.04.16.536718

**Authors:** Bengi Ruken Yavuz, M Kaan Arici, Habibe Cansu Demirel, Chung-Jung Tsai, Hyunbum Jang, Ruth Nussinov, Nurcan Tuncbag

## Abstract

Neurodevelopmental disorders (NDDs) and cancer are connected, with immunity as their common factor. Their clinical presentations differ; however, individuals with NDDs are more likely to acquire cancer. Schizophrenia patients have ∼50% increased risk; autistic individuals also face an increased cancer likelihood. NDDs are associated with specific brain cell types at specific locations, emerging at certain developmental time windows during brain evolution. Their related mutations are germline; cancer mutations are sporadic, emerging during life. At the same time, NDDs and cancer share proteins, pathways, and mutations. Here we ask exactly which features they share, and how despite their commonality, they differ in outcomes. Our pioneering bioinformatics exploration of the mutations, reconstructed disease-specific networks, pathways, and transcriptome profiles of autism spectrum disorder (ASD) and cancers, points to elevated signal strength in pathways related to proliferation in cancer, and differentiation in ASD. Signaling strength, not the activating mutation, is the key factor in deciding cancer versus NDDs.
