## Supplementary Data 1 for "Neurodevelopmental disorders and cancer networks share pathways; but differ in mechanisms, signaling strength, and outcome"

### Sheet: Autism_Frequently_Mutated_Genes
Genes	Phenotype	Mutation	Weight
ABCA13	ASD	TRUE	1
ABCA2	ASD	TRUE	1
ABCA3	ASD	TRUE	1
ABCC5	ASD	TRUE	1
ACACB	ASD	TRUE	1
ACHE	ASD	TRUE	1
ADCY3	ASD	TRUE	1
AHNAK	ASD	TRUE	1
AHNAK2	ASD	TRUE	1
AKAP9	ASD	TRUE	1
ANK2	ASD	TRUE	1
ANKRD17	ASD	TRUE	1
ANKRD20A1	ASD	TRUE	1
APC2	ASD	TRUE	1
APOB	ASD	TRUE	1
ARID1B	ASD	TRUE	1
ASH1L	ASD	TRUE	1
ATP10A	ASD	TRUE	1
ATP2A1	ASD	TRUE	1
ATP2B4	ASD	TRUE	1
BIRC6	ASD	TRUE	1
BRCA2	ASD	TRUE	1
C2CD3	ASD	TRUE	1
CACNA1D	ASD	TRUE	1
CACNA1H	ASD	TRUE	1
CACNA1S	ASD	TRUE	1
CCDC87	ASD	TRUE	1
CDC42BPB	ASD	TRUE	1
CEP350	ASD	TRUE	1
CHD2	ASD	TRUE	1
CHD8	ASD	TRUE	1
CLASP1	ASD	TRUE	1
CLCNKB	ASD	TRUE	1
CNTNAP3B	ASD	TRUE	1
CNTNAP4	ASD	TRUE	1
CREBBP	ASD	TRUE	1
CSAD	ASD	TRUE	1
DENND4A	ASD	TRUE	1
DHX57	ASD	TRUE	1
DMPK	ASD	TRUE	1
DNAH1	ASD	TRUE	1
DNAH10	ASD	TRUE	1
DNAH2	ASD	TRUE	1
DNAH7	ASD	TRUE	1
DNMT3A	ASD	TRUE	1
DYNC1H1	ASD	TRUE	1
DYSF	ASD	TRUE	1
EIF4G2	ASD	TRUE	1
EP400	ASD	TRUE	1
FAT1	ASD	TRUE	1
FAT2	ASD	TRUE	1
FAT3	ASD	TRUE	1
FAT4	ASD	TRUE	1
FBN1	ASD	TRUE	1
FCGBP	ASD	TRUE	1
FN1	ASD	TRUE	1
FOXG1	ASD	TRUE	1
FRYL	ASD	TRUE	1
GAPVD1	ASD	TRUE	1
GIGYF2	ASD	TRUE	1
GNAS	ASD	TRUE	1
GOLGA3	ASD	TRUE	1
GOLGA8N	ASD	TRUE	1
GPR98	ASD	TRUE	1
GRIK5	ASD	TRUE	1
GRIN2B	ASD	TRUE	1
GSE1	ASD	TRUE	1
GTF3C1	ASD	TRUE	1
HECTD4	ASD	TRUE	1
HERC1	ASD	TRUE	1
HIVEP1	ASD	TRUE	1
HRNR	ASD	TRUE	1
IGF2R	ASD	TRUE	1
INSM2	ASD	TRUE	1
KCNJ6	ASD	TRUE	1
KDM5B	ASD	TRUE	1
KIAA0100	ASD	TRUE	1
KIAA0195	ASD	TRUE	1
KIF13B	ASD	TRUE	1
KIRREL3	ASD	TRUE	1
KLHL25	ASD	TRUE	1
KMT2C	ASD	TRUE	1
LAMB1	ASD	TRUE	1
LAMC3	ASD	TRUE	1
LMTK2	ASD	TRUE	1
LRP1	ASD	TRUE	1
LRP2	ASD	TRUE	1
LRRC37A3	ASD	TRUE	1
MAGEC1	ASD	TRUE	1
MDC1	ASD	TRUE	1
MED13	ASD	TRUE	1
MEGF11	ASD	TRUE	1
METTL16	ASD	TRUE	1
MFRP	ASD	TRUE	1
MUC12	ASD	TRUE	1
MUC17	ASD	TRUE	1
MUC5B	ASD	TRUE	1
MYH14	ASD	TRUE	1
MYO1E	ASD	TRUE	1
MYO5A	ASD	TRUE	1
MYO7B	ASD	TRUE	1
MYT1L	ASD	TRUE	1
NEB	ASD	TRUE	1
NLRP7	ASD	TRUE	1
NLRX1	ASD	TRUE	1
NOTCH1	ASD	TRUE	1
NOTCH3	ASD	TRUE	1
NRXN1	ASD	TRUE	1
NSD1	ASD	TRUE	1
NUMA1	ASD	TRUE	1
NUP188	ASD	TRUE	1
OBSCN	ASD	TRUE	1
OTOGL	ASD	TRUE	1
P4HA2	ASD	TRUE	1
PAPOLG	ASD	TRUE	1
PCNX	ASD	TRUE	1
PDZD8	ASD	TRUE	1
PHRF1	ASD	TRUE	1
PIKFYVE	ASD	TRUE	1
PKHD1	ASD	TRUE	1
PLCG2	ASD	TRUE	1
PLEC	ASD	TRUE	1
POGZ	ASD	TRUE	1
POM121	ASD	TRUE	1
POM121C	ASD	TRUE	1
POTEM	ASD	TRUE	1
PRKAR1B	ASD	TRUE	1
PRKCA	ASD	TRUE	1
PRKDC	ASD	TRUE	1
PRRC2C	ASD	TRUE	1
PTEN	ASD	TRUE	1
PTK7	ASD	TRUE	1
PYHIN1	ASD	TRUE	1
RELN	ASD	TRUE	1
RRP8	ASD	TRUE	1
RUFY1	ASD	TRUE	1
RUNDC1	ASD	TRUE	1
RYR1	ASD	TRUE	1
RYR2	ASD	TRUE	1
SCN1A	ASD	TRUE	1
SCN2A	ASD	TRUE	1
SETD5	ASD	TRUE	1
SF3B1	ASD	TRUE	1
SIGLEC1	ASD	TRUE	1
SLC34A1	ASD	TRUE	1
SLC6A1	ASD	TRUE	1
SLC6A13	ASD	TRUE	1
SLIT2	ASD	TRUE	1
SMARCA4	ASD	TRUE	1
SMCHD1	ASD	TRUE	1
SNRNP200	ASD	TRUE	1
SPEN	ASD	TRUE	1
SRCAP	ASD	TRUE	1
SRRM2	ASD	TRUE	1
STARD9	ASD	TRUE	1
STRIP2	ASD	TRUE	1
SYNE1	ASD	TRUE	1
SYNGAP1	ASD	TRUE	1
TAF6	ASD	TRUE	1
TBR1	ASD	TRUE	1
TCHH	ASD	TRUE	1
TET2	ASD	TRUE	1
TOP3B	ASD	TRUE	1
TRIO	ASD	TRUE	1
TRIP12	ASD	TRUE	1
TRPM6	ASD	TRUE	1
TRRAP	ASD	TRUE	1
TSC2	ASD	TRUE	1
TTLL3	ASD	TRUE	1
TTN	ASD	TRUE	1
UBE3C	ASD	TRUE	1
UBR2	ASD	TRUE	1
UBR4	ASD	TRUE	1
UBR5	ASD	TRUE	1
UIMC1	ASD	TRUE	1
UNC45B	ASD	TRUE	1
USH2A	ASD	TRUE	1
USP45	ASD	TRUE	1
VARS	ASD	TRUE	1
VCX3A	ASD	TRUE	1
WDFY3	ASD	TRUE	1
WDFY4	ASD	TRUE	1
WDR35	ASD	TRUE	1
WDR81	ASD	TRUE	1
ZAN	ASD	TRUE	1
ZDBF2	ASD	TRUE	1
ZFHX3	ASD	TRUE	1
ZFPM2	ASD	TRUE	1
ZNF462	ASD	TRUE	1
ZNF880	ASD	TRUE	1

### Sheet: Breast_Cancer_Driver_Genes
Genes	Phenotype	Mutation	Weight
CTNNB1	BC	TRUE	1
ERCC4	BC	TRUE	1
EPAS1	BC	TRUE	1
FGFR4	BC	TRUE	1
TGFBR1	BC	TRUE	1
RASA1	BC	TRUE	1
KIT	BC	TRUE	1
FOXO1	BC	TRUE	1
NUP93	BC	TRUE	1
SMAD3	BC	TRUE	1
SMAD4	BC	TRUE	1
ELF3	BC	TRUE	1
PALB2	BC	TRUE	1
C15orf23	BC	TRUE	1
NF2	BC	TRUE	1
PIM1	BC	TRUE	1
SMAD2	BC	TRUE	1
ALK	BC	TRUE	1
CHEK2	BC	TRUE	1
MEF2B	BC	TRUE	1
PIK3R1	BC	TRUE	1
PTPRD	BC	TRUE	1
TERT	BC	TRUE	1
SMARCA4	BC	TRUE	1
FAT1	BC	TRUE	1
MYOD1	BC	TRUE	1
PMS1	BC	TRUE	1
RB1	BC	TRUE	1
CCND3	BC	TRUE	1
BRAF	BC	TRUE	1
MAP2K1	BC	TRUE	1
RAC1	BC	TRUE	1
NTRK3	BC	TRUE	1
AR	BC	TRUE	1
CDKN1B	BC	TRUE	1
SOS1	BC	TRUE	1
CDKN2B	BC	TRUE	1
MAPK1	BC	TRUE	1
EIF2C2	BC	TRUE	1
CDH1	BC	TRUE	1
ERBB3	BC	TRUE	1
JAK2	BC	TRUE	1
AKT3	BC	TRUE	1
BTK	BC	TRUE	1
KDR	BC	TRUE	1
CBL	BC	TRUE	1
HERC2	BC	TRUE	1
RAF1	BC	TRUE	1
VHL	BC	TRUE	1
STK11	BC	TRUE	1
MAP2K4	BC	TRUE	1
SPOP	BC	TRUE	1
GLI1	BC	TRUE	1
BRIP1	BC	TRUE	1
HIST1H1C	BC	TRUE	1
ERCC2	BC	TRUE	1
RHEB	BC	TRUE	1
ERCC3	BC	TRUE	1
IDH2	BC	TRUE	1
MDM4	BC	TRUE	1
MED12	BC	TRUE	1
IDH1	BC	TRUE	1
ATM	BC	TRUE	1
PTPRT	BC	TRUE	1
CSF1R	BC	TRUE	1
GNAS	BC	TRUE	1
HRAS	BC	TRUE	1
RET	BC	TRUE	1
PPP6C	BC	TRUE	1
EP300	BC	TRUE	1
MSH6	BC	TRUE	1
STAT3	BC	TRUE	1
MTOR	BC	TRUE	1
MYCN	BC	TRUE	1
RAB35	BC	TRUE	1
RHOA	BC	TRUE	1
MPL	BC	TRUE	1
XRCC2	BC	TRUE	1
NOTCH1	BC	TRUE	1
FLT3	BC	TRUE	1
KLF4	BC	TRUE	1
WHSC1	BC	TRUE	1
BRCA2	BC	TRUE	1
SRSF2	BC	TRUE	1
CDK4	BC	TRUE	1
AURKA	BC	TRUE	1
CDK12	BC	TRUE	1
BRCA1	BC	TRUE	1
APC	BC	TRUE	1
PPP2R1A	BC	TRUE	1
CARD11	BC	TRUE	1
RAD51C	BC	TRUE	1
CYSLTR2	BC	TRUE	1
CREBBP	BC	TRUE	1
CTLA4	BC	TRUE	1
MSH2	BC	TRUE	1
FOXA1	BC	TRUE	1
H3F3A	BC	TRUE	1
PIK3CB	BC	TRUE	1
FGFR2	BC	TRUE	1
PDGFRB	BC	TRUE	1
KRAS	BC	TRUE	1
PTPN11	BC	TRUE	1
TP53	BC	TRUE	1
CTCF	BC	TRUE	1
NF1	BC	TRUE	1
FOXL2	BC	TRUE	1
RUNX1	BC	TRUE	1
MET	BC	TRUE	1
ARAF	BC	TRUE	1
SOX9	BC	TRUE	1
ETV6	BC	TRUE	1
SHOC2	BC	TRUE	1
TET2	BC	TRUE	1
PDGFRA	BC	TRUE	1
GNA11	BC	TRUE	1
CCND1	BC	TRUE	1
CDKN2A	BC	TRUE	1
FGFR1	BC	TRUE	1
XPO1	BC	TRUE	1
AKT2	BC	TRUE	1
MAP2K2	BC	TRUE	1
ERBB4	BC	TRUE	1
ERBB2	BC	TRUE	1
SDHC	BC	TRUE	1
ESR1	BC	TRUE	1
ACVR1	BC	TRUE	1
DIS3	BC	TRUE	1
ABL1	BC	TRUE	1
FBXW7	BC	TRUE	1
SF3B1	BC	TRUE	1
TSC1	BC	TRUE	1
PTEN	BC	TRUE	1
PIK3CA	BC	TRUE	1
TSC2	BC	TRUE	1
PIK3R2	BC	TRUE	1
FGFR3	BC	TRUE	1
AKT1	BC	TRUE	1
RAD54L	BC	TRUE	1
BARD1	BC	TRUE	1
EGFR	BC	TRUE	1
FOXP1	BC	TRUE	1
JAK3	BC	TRUE	1
BAP1	BC	TRUE	1
NTRK1	BC	TRUE	1
PMS2	BC	TRUE	1
SMO	BC	TRUE	1
DICER1	BC	TRUE	1
EZH2	BC	TRUE	1
SETD2	BC	TRUE	1
GNAQ	BC	TRUE	1
MLL3	BC	TRUE	1
PIK3CD	BC	TRUE	1
SDHB	BC	TRUE	1
TGFBR2	BC	TRUE	1
MLH1	BC	TRUE	1
ROS1	BC	TRUE	1
FANCA	BC	TRUE	1
JAK1	BC	TRUE	1
BCL2	BC	TRUE	1
POLE	BC	TRUE	1
NFE2L2	BC	TRUE	1
KDM5C	BC	TRUE	1
IGF1R	BC	TRUE	1
KEAP1	BC	TRUE	1
NRAS	BC	TRUE	1
MYC	BC	TRUE	1
RIT1	BC	TRUE	1

### Sheet: Autism_specific_network
source	target
CIT	POTEM
CIT	CNTNAP4
CIT	SETD5
CIT	CHD2
CIT	CLASP1
CIT	SYNE1
CIT	AHNAK2
CIT	TAF6
CIT	EIF4G2
CIT	NUP188
CIT	CHD8
CIT	MYO1E
CIT	APOB
CIT	HERC1
CIT	EP400
CIT	MYH14
CIT	SMCHD1
CIT	TRIP12
CIT	PRRC2C
CIT	BIRC6
CIT	TRRAP
CIT	AKAP9
CIT	DHX57
CIT	GNAS
CIT	NUMA1
CIT	POGZ
CIT	AHNAK
CIT	RRP8
CIT	UBR4
CIT	DYNC1H1
CIT	SNRNP200
CIT	PLEC
CIT	SMARCA4
CIT	PYHIN1
CIT	SRRM2
CIT	MDC1
CIT	ATP2A1
KIF20A	MUC17
KIF20A	CNTNAP4
KIF20A	APC2
KIF20A	ZNF462
KIF20A	CHD2
KIF20A	ANK2
KIF20A	CDC42BPB
KIF20A	SYNE1
KIF20A	AHNAK2
KIF20A	P4HA2
KIF20A	TBR1
KIF20A	CHD8
KIF20A	MYO1E
KIF20A	MYH14
KIF20A	NUMA1
KIF20A	PDZD8
KIF20A	TRRAP
KIF20A	GIGYF2
KIF20A	GNAS
KIF20A	SNRNP200
KIF20A	PLEC
KIF20A	SRRM2
KIF20A	MDC1
KIF20A	ATP2A1
NR3C1	LRRC37A3
NR3C1	DNAH7
NR3C1	DNAH2
NR3C1	ZDBF2
NR3C1	CHD2
NR3C1	NEB
NR3C1	FAT4
NR3C1	POM121C
NR3C1	GAPVD1
NR3C1	ACACB
NR3C1	WDFY3
NR3C1	SPEN
NR3C1	AHNAK2
NR3C1	GSE1
NR3C1	CEP350
NR3C1	NUP188
NR3C1	SMCHD1
NR3C1	HIVEP1
NR3C1	ANKRD17
NR3C1	PRRC2C
NR3C1	RRP8
NR3C1	UBR4
LRRC37A3	APEX1
APEX1	LAMC3
APEX1	SLIT2
APEX1	ADCY3
APEX1	NSD1
APEX1	SRCAP
APEX1	GAPVD1
APEX1	HIVEP1
APEX1	GSE1
APEX1	EP400
APEX1	TSC2
APEX1	SMCHD1
APEX1	TRIP12
APEX1	MYO5A
APEX1	GTF3C1
APEX1	GIGYF2
APEX1	BRCA2
APEX1	NUMA1
APEX1	POGZ
APEX1	AHNAK
DVL2	FAT2
DVL2	CACNA1S
DVL2	NEB
DVL2	UIMC1
DVL2	SYNE1
DVL2	NUP188
DVL2	NUMA1
DVL2	AKAP9
DVL2	PLEC
FAT2	PDLIM7
PDLIM7	MYO1E
PDLIM7	VARS
PDLIM7	MYO5A
PDLIM7	PRKCA
CDC42	MUC12
CDC42	WDR81
CDC42	ABCC5
CDC42	FRYL
CDC42	CDC42BPB
CDC42	FAT4
CDC42	MYO1E
CDC42	PDZD8
CDC42	VARS
CDC42	IGF2R
RECQL4	INSM2
RECQL4	NUP188
RECQL4	PRRC2C
RECQL4	DHX57
INSM2	RHOU
HNRNPL	ATP10A
HNRNPL	DNAH1
HNRNPL	CACNA1H
HNRNPL	TTLL3
HNRNPL	SETD5
HNRNPL	ZNF462
HNRNPL	FRYL
HNRNPL	CHD2
HNRNPL	OBSCN
HNRNPL	ADCY3
HNRNPL	ZFHX3
HNRNPL	CDC42BPB
HNRNPL	PTK7
HNRNPL	UBR2
HNRNPL	KMT2C
HNRNPL	NOTCH3
HNRNPL	MYH14
HNRNPL	UBE3C
HNRNPL	MYO5A
HNRNPL	ANKRD17
HNRNPL	TRRAP
HNRNPL	GTF3C1
HNRNPL	GNAS
HNRNPL	DYNC1H1
HNRNPL	PLEC
HNRNPL	PYHIN1
HNRNPL	SRRM2
ATP10A	HSPA8
ATP10A	CLK1
CUL3	WDFY4
CUL3	ABCA13
CUL3	KLHL25
CUL3	WDR35
CUL3	WDR81
CUL3	KIF13B
CUL3	VARS
CUL3	PRKAR1B
CUL3	DYNC1H1
CUL3	SNRNP200
CUL3	PLEC
CUL3	SMARCA4
CUL3	SRRM2
CUL3	PYHIN1
WDFY4	OPTN
WDFY4	APBB1
KDM5B	CACNA1H
KDM5B	FOXG1
KDM5B	GRIN2B
KDM5B	ARID1B
KDM5B	HDAC1
RYR1	CACNA1S
RYR1	RYR2
RYR1	TTN
RYR1	CALM1
RYR1	GRB2
RYR1	PRKACA
RYR1	MYOM2
RYR1	PPP1CA
CACNA1S	YWHAZ
CACNA1S	YWHAQ
CACNA1S	PCNA
CACNA1S	TNKS2
CACNA1S	SRI
DNAH7	EGFR
DNAH7	HEXIM1
RHOU	ABCA3
RHOU	ABCC5
RHOU	CDC42BPB
RHOU	PTK7
RHOU	MYO1E
RHOU	MYO5A
RYR2	CACNA1D
RYR2	CALM1
RYR2	PRKACA
RYR2	SRI
CACNA1D	ACTN2
CACNA1D	SHANK3
ESR2	USH2A
ESR2	SCN1A
ESR2	RUNDC1
ESR2	CCDC87
ESR2	MUC5B
ESR2	LMTK2
ESR2	CHD2
ESR2	PHRF1
ESR2	NLRX1
ESR2	ZFHX3
ESR2	CDC42BPB
ESR2	POM121C
ESR2	GAPVD1
ESR2	UIMC1
ESR2	KMT2C
ESR2	CHD8
ESR2	MYO1E
ESR2	SMCHD1
ESR2	GTF3C1
ESR2	MYO5A
ESR2	PRRC2C
ESR2	POM121
ESR2	MYH14
ESR2	ANKRD17
ESR2	DHX57
ESR2	IGF2R
ESR2	RRP8
ESR2	UBR4
ESR2	PLEC
ESR2	SRRM2
USH2A	BRCA1
USH2A	MAPT
DNAH2	ESR1
DNAH2	RNF123
DNAH2	COPS5
DNAH2	LMBR1L
DNAH2	HIST2H2BE
DNAH2	BAG2
DNAH2	VRK1
SCN1A	CALM1
HSPA8	KIAA0100
HSPA8	NLRX1
HSPA8	SPEN
HSPA8	EIF4G2
HSPA8	TET2
HSPA8	PRRC2C
HSPA8	VARS
HSPA8	APOB
HSPA8	DHX57
HSPA8	GNAS
HSPA8	UBR4
DNAH1	APP
DNAH1	AGR2
DNAH1	H2AFZ
CALM1	SCN2A
CALM1	OBSCN
CALM1	NEB
CALM1	DENND4A
CALM1	ATP2B4
CALM1	MYO1E
CALM1	TSC2
CALM1	AKAP9
CALM1	MYO5A
CALM1	TTN
CALM1	NLRP7
CALM1	GNAS
ESR1	SETD5
ESR1	CHD2
ESR1	PHRF1
ESR1	ABCC5
ESR1	CLASP1
ESR1	ZFHX3
ESR1	CDC42BPB
ESR1	UIMC1
ESR1	KMT2C
ESR1	EP400
ESR1	HRNR
ESR1	CHD8
ESR1	MYH14
ESR1	VARS
ESR1	MYO5A
ESR1	SMCHD1
ESR1	TRIP12
ESR1	UBE3C
ESR1	ANKRD17
ESR1	DHX57
ESR1	NUMA1
ESR1	RRP8
ESR1	PLEC
RUNDC1	TP53
RUNDC1	DUSP16
STAU1	TRPM6
STAU1	LAMC3
STAU1	SYNE1
STAU1	GAPVD1
STAU1	NUP188
STAU1	VARS
STAU1	MYH14
STAU1	SMCHD1
STAU1	GOLGA3
STAU1	RRP8
STAU1	ANKRD17
STAU1	GIGYF2
TRPM6	MYH14
ABCA13	TRIM25
ABCA13	KIF23
ABCA13	ECT2
ABCA13	CLK1
METTL16	PTEN
METTL16	APP
METTL16	NTRK1
METTL16	BRD4
METTL16	LMBR1L
METTL16	BCAR1
METTL16	WDR5
METTL16	SNRNP70
PTEN	PTK7
PTEN	ACACB
PTEN	SMCHD1
PTEN	BIRC6
PTEN	MDC1
PTEN	PLEC
PTEN	SNRNP200
PTEN	PRKDC
PTEN	SMARCA4
TRIM25	STARD9
TRIM25	KIAA0100
TRIM25	C2CD3
TRIM25	PIKFYVE
TRIM25	LMTK2
TRIM25	ZFHX3
TRIM25	CLASP1
TRIM25	UIMC1
TRIM25	KMT2C
TRIM25	SMCHD1
TRIM25	NUP188
TRIM25	GSE1
TRIM25	MYO1E
TRIM25	POM121
TRIM25	UBE3C
TRIM25	GOLGA3
TRIM25	MYO5A
TRIM25	PRRC2C
TRIM25	GIGYF2
TRIM25	GNAS
TRIM25	IGF2R
CNTNAP4	ECT2
APP	RELN
APP	PIKFYVE
APP	STRIP2
APP	GRIN2B
APP	ANK2
APP	TAF6
APP	CEP350
APP	TBR1
APP	UBE3C
APP	POGZ
DISC1	MYT1L
DISC1	DNAH10
DISC1	APC2
DISC1	FRYL
DISC1	LMTK2
DISC1	SYNGAP1
DISC1	SYNE1
DISC1	CLASP1
DISC1	MED13
DISC1	CDC42BPB
DISC1	CEP350
DISC1	FAT1
DISC1	P4HA2
DISC1	LAMB1
DISC1	GOLGA3
DISC1	TRIP12
DISC1	MYO5A
DISC1	BIRC6
DISC1	IGF2R
DISC1	NUMA1
DISC1	UBR4
DISC1	DYNC1H1
MYT1L	CDC5L
EWSR1	MEGF11
EWSR1	PHRF1
EWSR1	HRNR
MEGF11	SHANK3
OPTN	DYSF
OPTN	NEB
OPTN	SYNGAP1
OPTN	WDFY3
OPTN	SMCHD1
OPTN	ATP2B4
OPTN	EIF4G2
OPTN	TTN
APBB1	LRP1
PRKDC	NRXN1
PRKDC	LAMC3
PRKDC	MED13
PRKDC	MDC1
PRKDC	TOP3B
PRKDC	UBR5
PRKDC	NOTCH1
PRKDC	FN1
RNF123	PKHD1
RNF123	GRIK5
RNF123	CCDC87
RNF123	CHD2
RNF123	OBSCN
RNF123	FAT4
RNF123	GAPVD1
RNF123	HRNR
RNF123	KMT2C
RNF123	NUP188
RNF123	TBR1
RNF123	GSE1
RNF123	TSC2
RNF123	TRIP12
RNF123	BIRC6
RNF123	GTF3C1
RNF123	AHNAK
RNF123	UBR4
KLHL25	HSP90AA1
KLHL25	HSP90AB1
TTN	OBSCN
TTN	NEB
TTN	DYSF
TTN	SPEN
TTN	UBR5
TTN	MYOM2
TTN	FN1
TTN	ANK1
TTN	COPS5
PLEC	C2CD3
PLEC	TET2
PLEC	BRCA2
PLEC	ASH1L
PLEC	FN1
PLEC	SRRM2
PLEC	AHNAK
PLEC	TNF
PLEC	MYC
PLEC	PLEKHA4
C2CD3	VIRMA
C2CD3	KIF23
C2CD3	HIST2H2BE
C2CD3	RYBP
EGFR	ACACB
EGFR	EIF4G2
EGFR	SPEN
EGFR	HRNR
EGFR	ATP2B4
EGFR	VARS
EGFR	UBE3C
EGFR	GNAS
EGFR	GIGYF2
LAMC3	LAMB1
LAMC3	CHD4
LAMC3	FBXO2
LAMC3	CSNK2A2
LAMC3	SDF2L1
RELN	COPS5
RELN	SQSTM1
CDC5L	ZDBF2
CDC5L	CLASP1
CDC5L	SYNE1
CDC5L	GSE1
CDC5L	SPEN
CDC5L	CHD8
CDC5L	EIF4G2
CDC5L	TET2
CDC5L	SMCHD1
CDC5L	TRRAP
PKHD1	SMURF2
BRCA1	UIMC1
BRCA1	CEP350
BRCA1	POM121
BRCA1	MYH14
BRCA1	SMCHD1
BRCA1	VARS
BRCA1	NUMA1
CCDC87	GOLGA2
CCDC87	CDK9
CCDC87	RUVBL2
CCDC87	CYLD
CCDC87	RUVBL1
CCDC87	STAT3
CLK1	DENND4A
CLK1	FAT1
CLK1	SPEN
COPS5	PHRF1
COPS5	HRNR
COPS5	GAPVD1
COPS5	DHX57
COPS5	LRP1
LAMB1	ACHE
LAMB1	PYHIN1
LAMB1	NTRK1
OBSCN	ANK2
OBSCN	MYC
OBSCN	SUMO1
OBSCN	HIST2H2BE
OBSCN	PCNA
OBSCN	ANK1
TP53	TCHH
TP53	DNAH10
TP53	ANK2
TP53	TAF6
TP53	UIMC1
TP53	CHD8
TP53	KMT2C
TP53	CEP350
TP53	TET2
TP53	EP400
TP53	TRRAP
TP53	BRCA2
TP53	UBE3C
TP53	PRRC2C
TP53	BIRC6
TP53	GIGYF2
TP53	AHNAK
TP53	SMARCA4
TP53	UBR4
NOTCH1	FRYL
NOTCH1	NOTCH3
NOTCH1	SMCHD1
NOTCH1	SMARCA4
NOTCH1	NTN5
NOTCH1	SHANK3
FRYL	YWHAZ
FRYL	KIF23
FRYL	YWHAG
FRYL	SHANK3
FRYL	PPP1CA
FRYL	YWHAQ
FRYL	SQSTM1
FRYL	YWHAH
FRYL	YWHAB
FRYL	RHOA
FRYL	FLNC
FRYL	RAC3
SETD5	BRD3
SETD5	BRD4
SETD5	VRK1
SETD5	SUPT5H
NEB	DYSF
NEB	HIST4H4
NEB	HIST2H2BE
NEB	MCM2
NEB	PCNA
NEB	TRIM63
NEB	ACTB
NEB	VCP
NEB	TRIM55
NEB	VIM
NEB	SP1
NEB	SMURF2
AGR2	MUC5B
AGR2	WDR81
AGR2	POM121C
AGR2	AHNAK2
AGR2	MYH14
AGR2	NUMA1
ATXN1	SLC6A13
ATXN1	DMPK
ATXN1	FAT4
ATXN1	TBR1
ATXN1	SPEN
ATXN1	WDFY3
ATXN1	HIVEP1
ATXN1	POM121
SLC6A13	TRIM63
SLC6A13	TRIM55
SLC6A13	HSPB1
VIRMA	KIAA0100
VIRMA	WDR81
VIRMA	ZDBF2
VIRMA	PHRF1
VIRMA	AHNAK2
VIRMA	SMCHD1
VIRMA	PRRC2C
VIRMA	PDZD8
KIAA0100	PLEKHA4
KIAA0100	DDX58
KIAA0100	BAG2
KIAA0100	RAB5A
KIAA0100	ACTB
KIAA0100	BAG5
TCHH	LMNA
TCHH	EZR
TCHH	MCM2
DYSF	BCAR1
DYSF	FLNC
DYSF	EEF1A1
DYSF	ACTN2
KIF23	AHNAK2
KIF23	HRNR
KIF23	MYO1E
KIF23	MYH14
KIF23	BIRC6
KIF23	MYO5A
FN1	FBN1
FN1	EIF4G2
FN1	SMCHD1
FN1	VARS
FN1	IGF2R
FN1	DYNC1H1
FN1	SNRNP200
FN1	AHNAK
FN1	SF3B1
FBN1	RHOB
FBN1	FLNB
FBN1	SP1
FBN1	NTN5
STARD9	BIRC3
STARD9	PPP1CC
STARD9	ANLN
APC2	CTNNB1
APC2	MAPRE1
LMBR1L	POM121C
LMBR1L	PTK7
LMBR1L	GAPVD1
LMBR1L	NUP188
LMBR1L	POM121
LMBR1L	VARS
GRIK5	TRIM28
GRIK5	DLG4
GRIK5	DLG3
WDR81	DDX58
WDR81	NTRK1
WDR81	SQSTM1
WDR81	MOV10
WDR81	PPP1CA
WDR81	XPO1
WDR81	ENO1
HIST2H2BE	NSD1
HIST2H2BE	UIMC1
SYNGAP1	GRIN2B
SYNGAP1	YWHAZ
SYNGAP1	YWHAG
SYNGAP1	DLG4
SYNGAP1	DLG3
SYNGAP1	YWHAE
SYNGAP1	VIM
SYNGAP1	SHANK3
GRIN2B	PRKCA
GRIN2B	DLG4
GRIN2B	ACTN2
GRIN2B	RACK1
GRIN2B	DLG3
MAPT	CEP350
MAPT	EIF4G2
MAPT	TET2
BMI1	ANKRD20A1
BMI1	PRRC2C
ANKRD20A1	DYNLL2
FOXG1	VARS
FOXG1	POGZ
FOXG1	SNRNP200
FOXG1	UBR5
PRKCA	VARS
PRKCA	PLCG2
PRKCA	LRP1
HNRNPH1	KIRREL3
HNRNPH1	DMPK
HNRNPH1	CHD2
HNRNPH1	TET2
HNRNPH1	NLRP7
KIRREL3	FLNC
ECT2	AHNAK2
ECT2	NUP188
ECT2	MYO1E
ECT2	MYH14
ECT2	UBE3C
ECT2	TRIP12
ZDBF2	MYC
ZDBF2	SOX2
ZDBF2	SIRT6
ZDBF2	PPP1CA
ZDBF2	PPP1CC
ZDBF2	HSPA5
ZDBF2	CTBP1
ZDBF2	HIST1H1B
ZDBF2	POLR1E
HSP90AA1	SLC34A1
HSP90AA1	UNC45B
HSP90AA1	DMPK
HSP90AA1	APOB
HSP90AA1	HRNR
HSP90AA1	VARS
HSP90AA1	LRP1
HSP90AA1	GIGYF2
SLC34A1	HSP90AB1
SLC34A1	BCAR1
H2AFZ	MAGEC1
HEXIM1	HRNR
ZNF462	SOX2
ZNF462	TRIM28
ZNF462	SUMO1
ZNF462	RNF4
ZNF462	EZH2
ZNF462	CHD4
ZNF462	RUVBL2
ZNF462	CTBP1
ZNF462	CBX5
ZNF462	POLR1E
DNAH10	KIF14
DNAH10	BIRC3
DNAH10	CANX
DNAH10	HIST3H3
DNAH10	EEF1A1
BAG2	GAPVD1
CREBBP	SRCAP
CREBBP	UIMC1
CREBBP	EIF4G2
CREBBP	MYO1E
CREBBP	HIVEP1
CREBBP	SMARCA4
CREBBP	MDC1
CREBBP	SNRNP200
SRCAP	MYC
SRCAP	HIST4H4
SRCAP	SUMO2
SRCAP	EP300
SRCAP	HIST1H3A
SRCAP	AR
SRCAP	HIST1H2BG
SRCAP	JUN
SRCAP	RUVBL1
SRCAP	CDK9
SRCAP	PARP1
PLEKHA4	PAPOLG
PLEKHA4	WDR35
PLEKHA4	CHD2
PLEKHA4	POM121C
PLEKHA4	CDC42BPB
PLEKHA4	PTK7
PLEKHA4	GAPVD1
PLEKHA4	NUP188
PLEKHA4	MYO1E
PLEKHA4	MYH14
PLEKHA4	SMCHD1
PLEKHA4	VARS
PLEKHA4	MYO5A
PLEKHA4	PRRC2C
PLEKHA4	ANKRD17
PLEKHA4	DHX57
PLEKHA4	NUMA1
PLEKHA4	RRP8
PLEKHA4	UBR4
PAPOLG	NPM1
PAPOLG	DCTN1
MUC5B	HDAC1
MUC5B	SNW1
MUC5B	FBXO6
MDC1	UIMC1
MDC1	ANK2
MDC1	MYH14
MDC1	SMCHD1
MDC1	TRIP12
MDC1	GTF3C1
MDC1	NUMA1
MDC1	PYHIN1
MDC1	SMARCA4
MDC1	TOP3B
MDC1	UBR5
MDC1	BRCA2
MDC1	ARID1B
MDC1	POGZ
MDC1	NSD1
UIMC1	BRCA2
UIMC1	SUMO2
UIMC1	HIST4H4
UIMC1	BRD4
UIMC1	NXF1
UIMC1	SUMO1
UIMC1	RNF4
UIMC1	HIST1H3A
UIMC1	PPP1CC
UIMC1	PARP1
UIMC1	HIST1H2BG
HERC1	WDFY3
HERC1	TSC2
HERC1	EP300
WDFY3	MYC
WDFY3	SQSTM1
WDFY3	MOV10
WDFY3	GRB2
WDFY3	GABARAP
WDFY3	RAB11A
KIF14	AHNAK2
KIF14	PRRC2C
SOX2	MAGEC1
SOX2	SPEN
SOX2	ZFHX3
SOX2	EP400
SOX2	GSE1
SOX2	CHD8
SOX2	KMT2C
SOX2	TET2
SOX2	MYO1E
SOX2	SMCHD1
SOX2	HIVEP1
MAGEC1	CUL7
MAGEC1	BAG5
CHD2	MYC
CHD2	BRD4
CHD2	HIST4H4
CHD2	SUMO2
CHD2	SUMO1
CHD2	RNF4
CHD2	EZH2
CHD2	NR2C2
CHD2	FLNA
CHD2	FMR1
LMNA	POM121C
LMNA	POM121
LMNA	SMCHD1
YWHAZ	DENND4A
YWHAZ	CLASP1
YWHAZ	GAPVD1
YWHAZ	TSC2
YWHAZ	HRNR
YWHAZ	HIVEP1
YWHAZ	TET2
YWHAZ	VARS
MED13	TRRAP
MED13	AR
MED13	FBXW7
MED13	ENO1
TRRAP	EP400
TRRAP	TAF6
TRRAP	MYC
TRRAP	HIST4H4
TRRAP	SUMO2
PHRF1	DDX58
PHRF1	HIST4H4
PHRF1	PPP1CA
PHRF1	CUL7
PHRF1	CSNK2A2
PHRF1	HIST3H3
TBR1	ZFHX3
TBR1	KMT2C
TBR1	ARID1B
TBR1	TET2
TBR1	GSE1
TBR1	HIVEP1
TBR1	CFTR
TBR1	EP300
ZFHX3	HIVEP1
ZFHX3	MYC
ZFHX3	SUMO2
ZFHX3	GOLGA2
ZFHX3	ELAVL1
ZFHX3	CHD4
ZFHX3	BCAR1
ZFHX3	STAT3
HIVEP1	POGZ
HIVEP1	MAPK14
HIVEP1	YWHAG
ANK2	NTRK1
ANK2	CTNNB1
ANK2	KRAS
ANK2	EZR
ANK2	FZR1
ANK2	GRB2
ANK2	LYN
ANK2	RYBP
ANK2	EEF1A1
ANK2	GABARAP
MOV10	CSAD
MOV10	ABCC5
MOV10	PRRC2C
CSAD	FZR1
CSAD	GSK3B
CSAD	CHMP4B
CSAD	PIN1
HSP90AB1	UNC45B
HSP90AB1	DMPK
HSP90AB1	TET2
PTK7	NTRK1
PTK7	RNF4
PTK7	CTNNB1
PTK7	LYN
WDR35	NTRK1
WDR35	HSPA1A
WDR35	DUSP16
WDR35	BCL6
NTRK1	PIKFYVE
NTRK1	CLASP1
NTRK1	CDC42BPB
NTRK1	SYNE1
NTRK1	GAPVD1
NTRK1	RUFY1
NTRK1	TAF6
NTRK1	NOTCH3
NTRK1	EIF4G2
NTRK1	NUP188
NTRK1	KIF13B
NTRK1	GSE1
NTRK1	TSC2
NTRK1	SMCHD1
NTRK1	VARS
NTRK1	UBE3C
NTRK1	GOLGA3
NTRK1	PRRC2C
NTRK1	MYO5A
NTRK1	ANKRD17
NTRK1	GTF3C1
NTRK1	GIGYF2
NTRK1	DHX57
NTRK1	GNAS
NTRK1	NUMA1
SMARCA4	ARID1B
SMARCA4	EP400
SMARCA4	TET2
SMARCA4	PYHIN1
ARID1B	MYC
ARID1B	AR
PIKFYVE	SUMO2
PIKFYVE	HIST1H3A
PIKFYVE	SUMO1
PIKFYVE	NPM1
PIKFYVE	RAC1
PIKFYVE	RAB5A
PIKFYVE	RAB4A
PIKFYVE	CBX5
PIKFYVE	ANK1
PIKFYVE	BCL6
ACACB	MYC
ACACB	HIST4H4
ACACB	NR2C2
ACACB	GSK3B
EP400	MYC
EP400	HIST4H4
EP400	BRD4
EP400	SUMO2
EP400	EZH2
EP400	CTNNB1
EP400	AR
STRIP2	GOLGA2
STRIP2	DYNLL2
STRIP2	SUPT5H
ABCA2	ADCY3
ABCA2	PDZD8
ABCA2	MYC
ABCA2	CANX
ABCA2	YWHAH
ADCY3	KRAS
ADCY3	LYN
ADCY3	CAV1
TRIM28	DNMT3A
TRIM28	NUP188
TRIM28	KIF13B
CLASP1	YWHAG
CLASP1	YWHAQ
CLASP1	ELAVL1
CLASP1	RNF4
CLASP1	YWHAH
CLASP1	YWHAB
CLASP1	EFTUD2
CLASP1	XPO1
CLASP1	FBXW7
CLASP1	MAPRE1
CLASP1	VCP
CLASP1	YWHAE
CLASP1	BSG
CLASP1	FMR1
CLASP1	DCTN1
BIRC3	GAPVD1
BIRC3	EIF4G2
BIRC3	NUP188
BIRC3	SMCHD1
BIRC3	VARS
BIRC3	UBE3C
YWHAQ	DENND4A
YWHAQ	TET2
HSPB1	GAPVD1
HSPB1	EIF4G2
BCAR1	CDC42BPB
BCAR1	P4HA2
BCAR1	EIF4G2
BCAR1	TET2
LMTK2	PPP1CA
LMTK2	PPP1CC
LMTK2	LYN
LMTK2	CAV1
LMTK2	RAB11A
LMTK2	RAB4A
LMTK2	STX7
GOLGA2	GSE1
GOLGA2	POM121
GOLGA2	UBE3C
GOLGA2	MYH14
NOTCH3	LRP1
NOTCH3	MYC
NOTCH3	SNW1
NOTCH3	NTN5
NOTCH3	SHANK3
P4HA2	TSC2
P4HA2	RNF4
TSC2	YWHAG
TSC2	GSK3B
TSC2	PPP1CA
MCM2	GAPVD1
MCM2	HRNR
FZR1	EIF4G2
SPEN	MYC
SPEN	PYHIN1
SPEN	HIST4H4
SPEN	HDAC1
SPEN	HIST1H3A
SPEN	SUMO1
SPEN	EZH2
SPEN	HDAC2
SPEN	GRB2
SPEN	CUL7
SPEN	CTBP1
DMPK	RAC1
DMPK	RYBP
DMPK	GABARAP
DMPK	PIN1
KMT2C	HIST4H4
KMT2C	MAPK14
KMT2C	ELAVL1
KMT2C	WDR5
KMT2C	EZH2
KMT2C	HIST1H3A
KMT2C	JUN
DDX58	NLRX1
DDX58	ANKRD17
DDX58	UBR4
SQSTM1	CEP350
SQSTM1	GAPVD1
SQSTM1	NUP188
MYC	SLIT2
MYC	NLRX1
MYC	DNMT3A
MYC	DENND4A
MYC	AHNAK2
MYC	SYNE1
MYC	UBR2
MYC	CHD8
MYC	TRIP12
MYC	EIF4G2
MYC	NUP188
MYC	MYO5A
MYC	TET2
MYC	GSE1
MYC	UBE3C
MYC	GTF3C1
MYC	MYH14
MYC	SMCHD1
MYC	VARS
MYC	PRKAR1B
MYC	POGZ
MYC	AHNAK
MYC	ANKRD17
MYC	BIRC6
MYC	DHX57
MYC	NUMA1
MYC	SNRNP200
MYC	UBR4
MYC	DYNC1H1
MYC	GIGYF2
PCNA	POM121C
PCNA	UBR2
BRD4	CHD8
BRD4	TRIP12
BRD4	MYH14
BRD4	SMCHD1
BRD4	NUMA1
BRD4	GTF3C1
BRD4	UBR4
LRP1	TNKS2
CDC42BPB	CFTR
CDC42BPB	RAC1
CDC42BPB	RHOA
CDC42BPB	LYN
CDC42BPB	RYBP
CDC42BPB	FBXW7
EIF4G2	SUMO2
EIF4G2	HIST4H4
EIF4G2	NPM1
EIF4G2	KRAS
EIF4G2	HDAC2
EIF4G2	HSPA5
FAT4	RHOA
FAT4	ENO1
FAT4	TNKS2
FAT4	RAC3
FAT4	LGALS1
ANLN	MYO1E
ANLN	HRNR
ANLN	MYO5A
ANLN	MYH14
BRCA2	MYH14
BRCA2	DYNC1H1
NLRX1	BSG
SYNE1	EZH2
KIF13B	DENND4A
KIF13B	GIGYF2
KIF13B	PPP1CA
KIF13B	YWHAB
DENND4A	YWHAG
DENND4A	YWHAH
DENND4A	YWHAB
DENND4A	CAV1
DENND4A	YWHAE
DENND4A	SNRNP70
DENND4A	RAB11A
DENND4A	FLNB
DENND4A	RAB4A
DENND4A	STX7
GSK3B	HRNR
MYH14	TET2
MYH14	TNF
MYH14	MYH9
MYH14	CFTR
MYH14	HIST1H3A
ACHE	CANX
ACHE	ENO1
ACHE	RACK1
CANX	ABCA3
CANX	APOB
TET2	DNMT3A
TET2	MYH9
TET2	EGLN3
TET2	AR
APOB	LRP2
APOB	TOP3B
LRP2	RHOA
LRP2	NTN5
GSE1	AR
GSE1	HDAC2
GSE1	HDAC1
GSE1	ELAVL1
GSE1	RNF4
DNMT3A	EZH2
DNMT3A	HDAC1
DNMT3A	SUMO1
DNMT3A	HIST1H2BG
DNMT3A	PARP1
DNMT3A	CBX5
TOP3B	CHD8
TOP3B	ANKRD17
TOP3B	BIRC6
TOP3B	DHX57
TOP3B	GNAS
TOP3B	UBR4
CHD8	SUMO2
CHD8	HIST4H4
CHD8	AR
CHD8	HIST1H3A
CHD8	CTNNB1
CHD8	NXF1
CHD8	SUMO1
CHD8	RNF4
CHD8	EZH2
MYO1E	MYO5A
MYO1E	MYH9
MYO1E	NXF1
MYO1E	RAC1
MYO1E	KRAS
MYO1E	RHOA
MYO1E	CFTR
SMCHD1	SUMO2
SMCHD1	HIST4H4
SMCHD1	BRD3
SMCHD1	SUMO1
SMCHD1	HIST1H3A
VARS	AHNAK
VARS	SUMO2
VARS	HIST4H4
VARS	JUN
CHMP4B	AHNAK2
RAC1	ABCC5
RAC1	FAT1
RAC1	RUFY1
BRD3	NUMA1
MYH9	USP45
MYH9	MYO5A
USP45	FLNA
ABCC5	RHOA
ABCC5	LYN
ABCC5	CAV1
ABCC5	RHOF
ABCC5	HIST1H1B
ABCC5	RAC3
POM121C	HIST4H4
POM121C	SIRT6
POM121C	RHOF
BIRC6	AKAP9
BIRC6	NUMA1
AKAP9	MYO5A
AHNAK2	SUMO2
AHNAK2	HDAC2
AHNAK2	EFTUD2
AHNAK2	LYN
AHNAK2	CAV1
AHNAK2	CDK9
AHNAK	UBE3C
ATP2A1	ATP2B4
ATP2A1	PDZD8
ATP2A1	IGF2R
ATP2A1	UBR4
ATP2B4	RHOB
ATP2B4	KRAS
ANKRD17	PRRC2C
ANKRD17	GIGYF2
ANKRD17	PYHIN1
UBE3C	ELAVL1
PLCG2	LYN
GAPVD1	SUMO2
GAPVD1	YWHAG
GAPVD1	ELAVL1
GAPVD1	RNF4
GAPVD1	YWHAH
GAPVD1	YWHAB
GAPVD1	EP300
GAPVD1	XPO1
GAPVD1	HSPA1A
TAF6	HIST4H4
TAF6	EP300
TAF6	HDAC2
TAF6	HDAC1
PRRC2C	JPH4
PRRC2C	ELAVL1
TRIP12	HIST4H4
TRIP12	CFTR
POGZ	SUMO2
POGZ	HIST4H4
SUMO2	HRNR
SUMO2	GTF3C1
SUMO2	NUMA1
NUP188	HIST4H4
NUP188	RNF4
NUP188	SUMO1
NUP188	EGLN3
NUP188	AR
NUP188	CFTR
NUP188	PRC1
GIGYF2	PYHIN1
NUMA1	DYNC1H1
NUMA1	PYHIN1
NUMA1	HIST4H4
EZH2	ZFPM2
EZH2	FAT1
ZFPM2	HDAC2
ZFPM2	HDAC1
ZFPM2	EP300
ZFPM2	CTBP1
GTF3C1	HIST4H4
CYLD	CEP350
RYBP	HRNR
GNAS	HIST4H4
CEP350	EGLN3
DYNC1H1	RUFY1
NSD1	AR
NSD1	PARP1
HDAC2	HRNR
UBR4	SNRNP200
SNRNP200	SF3B1
SNRNP200	SRRM2
SF3B1	SRRM2
PYHIN1	SRRM2
PYHIN1	UBR5
SIRT6	FAT3
CHD4	HRNR
HRNR	CFTR
HRNR	AR
HRNR	PRC1
FLNA	TRIO
RUFY1	RHOA
RUFY1	RAB4A
RUFY1	CAV1
FAT1	RHOA
FAT1	CFTR
POM121	JPH4
RHOA	TRIO
FAT3	LGALS1
LYN	TRIO
FBXO6	CNTNAP3B
FBXO2	CNTNAP3B
CNTNAP3B	SDF2L1

### Sheet: BRCA_specific_network
source	target
FGFR4	ROS1
FGFR4	ERBB2
FGFR4	PDGFRA
FGFR4	RAF1
FGFR4	AKT1
FGFR4	TP53
FGFR4	MYC
FGFR4	CDK4
FGFR4	NF2
FGFR4	MET
FGFR4	CDKN2A
FGFR4	STK11
FGFR4	ARAF
FGFR4	TSC1
FGFR4	TERT
FGFR4	CDKN2B
FGFR4	MDM4
FGFR4	STAT3
FGFR4	PTPN11
FGFR4	TGFBR2
FGFR4	MSH2
FGFR4	IGF1R
FGFR4	FGF6
FGFR4	FGF18
FGFR4	KLB
FGFR4	PKM
FGFR4	ABCB5
FGFR4	TTYH2
ROS1	EGFR
ROS1	PTPN11
ROS1	GRB2
ROS1	PTPN6
ROS1	PKM
ROS1	PTPN1
ROS1	IKBKG
ROS1	VAV3
EGFR	PTPRT
EGFR	MPL
EGFR	ERCC4
EGFR	ERCC2
EGFR	ELF3
EGFR	JAK2
EGFR	RASA1
EGFR	NF1
EGFR	DIS3
EGFR	AKT2
EGFR	NUP93
EGFR	GNAS
EGFR	IGF1R
EGFR	PPP6C
EGFR	SRSF2
EGFR	KEAP1
EGFR	RAF1
EGFR	MTOR
EGFR	STAT3
EGFR	AKT1
EGFR	AURKA
EGFR	HERC2
EGFR	PPP2R1A
EGFR	RAB35
EGFR	STAP2
EGFR	CTNNB1
EGFR	PTEN
EGFR	NRAS
EGFR	SHC4
EGFR	PIK3R1
EGFR	ERBB2
EGFR	PTPN11
EGFR	CBL
EGFR	SH2B1
EGFR	SOS1
EGFR	PIK3R2
EGFR	CYLC2
EGFR	ABL1
EGFR	AR
EGFR	ERBB3
EGFR	CDH1
EGFR	MET
EGFR	PDGFRA
EGFR	ERBB4
EGFR	KRAS
EGFR	RET
EGFR	NF2
EGFR	PIK3CA
PTPN11	MPL
PTPN11	FLT3
PTPN11	SOS1
PTPN11	KDR
PTPN11	PDGFRB
PTPN11	JAK2
PTPN11	CTLA4
PTPN11	PIK3CA
PTPN11	MET
PTPN11	FGFR2
PTPN11	TSC2
PTPN11	IGF1R
PTPN11	JAK1
PTPN11	ERBB2
PTPN11	PIK3R1
PTPN11	RET
PTPN11	ERBB3
PTPN11	CBL
PTPN11	KIT
PTPN11	ERBB4
PTPN11	MAP2K1
PTPN11	PDGFRA
PTPN11	PIK3R2
PTPN11	FGFR1
PTPN11	STAT3
PTPN11	AKT1
PTPN11	C9orf62
PTPN11	AR
PTPN11	FBXW7
PTPN11	CTNNB1
PTPN11	SHC4
PTPRT	ERBB2
PTPRT	ERBB4
PTPRT	STAT3
PTPRT	GRB2
PTPRT	CUL3
PTPRT	PHKB
ERBB2	FLT3
ERBB2	CDKN2B
ERBB2	NTRK3
ERBB2	ALK
ERBB2	ACVR1
ERBB2	SOS1
ERBB2	ERBB4
ERBB2	RASA1
ERBB2	PDGFRB
ERBB2	JAK2
ERBB2	FGFR2
ERBB2	RET
ERBB2	PIK3R2
ERBB2	IGF1R
ERBB2	MET
ERBB2	ERBB3
ERBB2	TGFBR2
ERBB2	STK11
ERBB2	CBL
ERBB2	PDGFRA
ERBB2	JAK1
ERBB2	CDK4
ERBB2	MAP2K1
ERBB2	ABL1
ERBB2	FGFR1
ERBB2	STAT3
ERBB2	RAF1
ERBB2	NF2
ERBB2	PIK3R1
ERBB2	AURKA
ERBB2	FGFR3
ERBB2	AKT1
ERBB2	PPP2R1A
ERBB2	RAB35
ERBB2	VAV3
ERBB2	CTNNB1
ERBB2	CDH1
ERBB2	FBXW7
ERBB2	HRAS
ERBB2	ABCB5
ERBB2	TTYH2
ERBB2	CYLC2
ERBB2	SLA2
ERBB2	KRAS
ERBB4	PIK3R2
ERBB4	RASA1
ERBB4	CBL
ERBB4	ERBB3
ERBB4	ABL1
ERBB4	NRG2
ERBB4	PIK3R1
ERBB4	VAV3
STAT3	ALK
STAT3	IGF1R
STAT3	MSH2
STAT3	MTOR
STAT3	AR
STAT3	JAK1
STAT3	ESR1
STAT3	EP300
STAT3	RAC1
STAT3	JAK2
STAT3	CREBBP
STAT3	MAPK1
STAT3	RET
STAT3	FBXW7
STAT3	MYOD1
STAT3	CCND1
STAT3	SMARCA4
STAT3	NFE2L2
STAT3	HES5
STAT3	FGFR3
STAT3	MET
STAT3	JAK3
STAT3	RB1
STAT3	PIK3R1
STAT3	NTRK1
STAT3	TP53
STAT3	CBL
STAT3	BRCA1
STAT3	PDGFRA
STAT3	PIK3R2
STAT3	PDGFRB
STAT3	VHL
STAT3	EZH2
STAT3	FGFR1
STAT3	GLI1
STAT3	FGFR2
STAT3	PIM1
SDHB	SDHC
SDHB	SDHD
SDHB	CUL3
SDHC	MDM2
SDHC	APEX1
SDHC	HNRNPH1
SDHC	YWHAG
SDHC	PRKCA
SDHC	SDHD
RAC1	RIT1
RAC1	RHEB
RAC1	FAT1
RAC1	GNA11
RAC1	NF1
RAC1	PIK3CA
RAC1	GNAS
RAC1	MET
RAC1	MAP2K1
RAC1	JAK1
RAC1	MAP2K2
RAC1	MTOR
RAC1	APC
RAC1	RAB35
RAC1	AKT1
RAC1	PIK3R1
RAC1	CTNNB1
RAC1	PIK3R2
RAC1	NF2
RAC1	PDGFRB
RAC1	NOTCH1
RAC1	SOS1
RAC1	TGFBR1
RAC1	KRAS
RIT1	NF2
RIT1	SMAD3
RIT1	SMAD2
RIT1	GRB2
RIT1	PAK1
RIT1	VHL
RIT1	RIT2
RIT1	RGL1
NF2	CDKN2B
NF2	MDM4
NF2	TERT
NF2	SOS1
NF2	RET
NF2	MET
NF2	IGF1R
NF2	TSC1
NF2	STK11
NF2	CDK4
NF2	PDGFRA
NF2	ARAF
NF2	RAF1
NF2	AURKA
NF2	AKT1
NF2	SMAD3
NF2	RAB35
NF2	NRAS
NF2	VHL
NF2	CDH1
NF2	HRAS
NF2	KRAS
NF2	CTNNB1
NF2	TTYH2
JAK2	MPL
JAK2	CTLA4
JAK2	ALK
JAK2	PIK3R1
JAK2	KIT
JAK2	JAK1
JAK2	VHL
JAK2	JAK3
JAK2	CBL
JAK2	CDKN1B
JAK2	ABL1
JAK2	PDGFRB
JAK2	ERBB3
JAK2	FGFR1
JAK2	IGF1R
JAK2	EZH2
JAK2	RAF1
JAK2	HES5
JAK2	GRB2
JAK2	HSP90AA1
JAK2	BRCA1
JAK2	SHC1
JAK2	PTPN6
JAK2	SRC
JAK2	SH2B1
JAK2	PKM
JAK2	SOCS1
JAK2	HSPA8
JAK2	LYN
JAK2	PLCG1
JAK2	PTPN1
JAK2	STAP2
MPL	TSC2
MPL	SOCS1
MPL	SHC1
MPL	YWHAQ
MPL	IRS2
GRB2	CSF1R
GRB2	FLT3
GRB2	ALK
GRB2	ETV6
GRB2	CDKN1B
GRB2	FGFR2
GRB2	PIK3CB
GRB2	RET
GRB2	NFE2L2
GRB2	PDGFRB
GRB2	RASA1
GRB2	TSC2
GRB2	PIK3CA
GRB2	MET
GRB2	FANCA
GRB2	JAK1
GRB2	BRCA2
GRB2	ERBB3
GRB2	RB1
GRB2	PDGFRA
GRB2	ABL1
GRB2	FGFR1
GRB2	FGFR3
RAD51C	XRCC2
RAD51C	BRCA2
RAD51C	PALB2
RAD51C	TRIM25
RAD51C	APP
RAD51C	RAD51
RAD51C	FZR1
RAD51C	HELQ
RAD51C	RAD51D
RAD51C	C17orf82
RAD51C	RAD51B
XRCC2	RAD51
XRCC2	HNRNPL
XRCC2	RAD51D
XRCC2	BLM
XRCC2	SPTA1
XRCC2	HELQ
XRCC2	C17orf82
XRCC2	RAD51B
XRCC2	NKIRAS1
CSF1R	CBL
CSF1R	PIK3R1
CSF1R	SOS1
CSF1R	PIK3CA
CSF1R	KIT
CSF1R	PDGFRB
CSF1R	PIK3R2
CSF1R	RASA1
CSF1R	HSP90AA1
CSF1R	SRC
CSF1R	PKM
CSF1R	SOCS1
CSF1R	SHC1
CSF1R	LYN
CSF1R	HSP90AB1
CSF1R	YES1
CSF1R	CSF1
CSF1R	STAP2
CBL	FLT3
CBL	KDR
CBL	BTK
CBL	KIT
CBL	PIK3CB
CBL	RET
CBL	SOS1
CBL	TSC2
CBL	PIK3CA
CBL	PDGFRB
CBL	MET
CBL	FGFR2
CBL	IGF1R
CBL	TGFBR2
CBL	PIK3R2
CBL	PDGFRA
CBL	JAK1
CBL	ABL1
CBL	ATM
CBL	NOTCH1
CBL	PIK3R1
CBL	SMAD3
CBL	PTEN
CBL	NRAS
CBL	STAP2
CBL	CTNNB1
CBL	CDH1
CBL	CSF1
CBL	HRAS
CBL	SLA2
CBL	SHC4
GNAS	CYSLTR2
GNAS	DIS3
GNAS	BRAF
GNAS	JAK3
GNAS	BAP1
GNAS	XPO1
GNAS	ARAF
GNAS	AR
GNAS	KRAS
GNAS	RHOA
GNAS	NTRK1
GNAS	CHEK2
GNAS	GNAQ
GNAS	GNA11
GNAS	SMAD2
GNAS	HERC2
GNAS	NRAS
GNAS	TRIM25
CYSLTR2	YWHAE
PIK3R1	FLT3
PIK3R1	PIK3CD
PIK3R1	CTLA4
PIK3R1	SOS1
PIK3R1	PIK3CB
PIK3R1	ALK
PIK3R1	PDGFRB
PIK3R1	PIK3CA
PIK3R1	RET
PIK3R1	FGFR2
PIK3R1	GNAQ
PIK3R1	MET
PIK3R1	FANCA
PIK3R1	IGF1R
PIK3R1	RASA1
PIK3R1	ERBB3
PIK3R1	JAK3
PIK3R1	FGFR1
PIK3R1	ARAF
PIK3R1	PDGFRA
PIK3R1	ABL1
PIK3R1	JAK1
PIK3R1	SMARCA4
PIK3R1	RAF1
PIK3R1	HRAS
PIK3R1	RB1
PIK3R1	AKT1
PIK3R1	KIT
PIK3R1	TGFBR2
PIK3R1	PIK3R2
PIK3R1	TGFBR1
PIK3R1	SMAD3
PIK3R1	RAB35
PIK3R1	VAV3
PIK3R1	CTNNB1
PIK3R1	PTEN
PIK3R1	AR
PIK3R1	BRCA1
PIK3R1	NRAS
PIK3R1	IRS2
PIK3R1	EP300
PIK3R1	KRAS
BRCA2	PALB2
BRCA2	PMS2
BRCA2	BRIP1
BRCA2	PMS1
BRCA2	CHEK2
BRCA2	TP53
BRCA2	SMAD3
BRCA2	CCND1
BRCA2	SMAD2
BRCA2	KEAP1
BRCA2	ABL1
BRCA2	BARD1
BRCA2	TERT
BRCA2	ATM
BRCA2	POLN
BRCA2	BRCA1
BRCA2	RAD51
BRCA2	MFSD13A
SOS1	HRAS
SOS1	MAPK1
SOS1	PIK3R2
SOS1	RET
SOS1	MET
SOS1	FGFR1
SOS1	ABL1
SOS1	ERBB3
SOS1	SHC1
SOS1	RIT2
SOS1	SRC
SOS1	PTPN6
SOS1	PLCG1
SOS1	NRAS
PPP2R1A	CARD11
PPP2R1A	PMS1
PPP2R1A	MLH1
PPP2R1A	CDK4
PPP2R1A	TP53
PPP2R1A	CHEK2
PPP2R1A	ATM
PPP2R1A	NOTCH1
PPP2R1A	SMAD3
PPP2R1A	RAF1
PPP2R1A	NTRK1
PPP2R1A	SMAD2
PPP2R1A	CTNNB1
PPP2R1A	ARAF
PPP2R1A	EZH2
PPP2R1A	MYC
PPP2R1A	EP300
PPP2R1A	FBXW7
PPP2R1A	CCND1
PPP2R1A	AKT1
CARD11	AKT1
CARD11	CCND1
CARD11	IKBKG
CARD11	COPS5
CARD11	PPP2CA
SMAD3	FOXL2
SMAD3	FOXO1
SMAD3	SOX9
SMAD3	SETD2
SMAD3	MDM4
SMAD3	KDM5C
SMAD3	TSC2
SMAD3	EPAS1
SMAD3	RUNX1
SMAD3	NF1
SMAD3	PIK3CA
SMAD3	CTCF
SMAD3	CDK4
SMAD3	CREBBP
SMAD3	AR
SMAD3	NOTCH1
SMAD3	SMAD2
SMAD3	EP300
SMAD3	SMAD4
SMAD3	MAPK1
SMAD3	FOXA1
SMAD3	SMARCA4
SMAD3	TGFBR1
SMAD3	AKT1
SMAD3	EZH2
SMAD3	MYOD1
SMAD3	TGFBR2
SMAD3	CTNNB1
SMAD3	BRCA1
SMAD2	SOX9
SMAD2	GLI1
SMAD2	TSC2
SMAD2	ERCC3
SMAD2	RASA1
SMAD2	NF1
SMAD2	RUNX1
SMAD2	PIK3CA
SMAD2	MAP2K1
SMAD2	SMARCA4
SMAD2	SMAD4
SMAD2	CREBBP
SMAD2	TGFBR1
SMAD2	CDK4
SMAD2	AKT1
SMAD2	EZH2
SMAD2	MAPK1
SMAD2	MEF2C
SMAD2	CTNNB1
SMAD2	MEF2A
SMAD2	EP300
SMAD2	CYLC2
SMAD2	RHOA
TSC2	RHEB
TSC2	CCND3
TSC2	FOXO1
TSC2	MAPK1
TSC2	CCND1
TSC2	CDKN1B
TSC2	NTRK1
TSC2	TSC1
TSC2	AKT3
TSC2	AKT2
TSC2	CDK4
TSC2	AKT1
TSC2	YWHAZ
TSC2	YWHAG
TSC2	GSK3B
TSC2	YWHAB
AKT1	FOXO1
AKT1	PMS2
AKT1	AKT2
AKT1	BRAF
AKT1	NF1
AKT1	MSH2
AKT1	MTOR
AKT1	BAP1
AKT1	IGF1R
AKT1	AURKA
AKT1	BRCA1
AKT1	AR
AKT1	EP300
AKT1	RAF1
AKT1	SMAD4
AKT1	CREBBP
AKT1	CDKN1B
AKT1	TERT
AKT1	TSC1
AKT1	PTEN
AKT1	STK11
AKT1	TP53
AKT1	MYC
AKT1	PIK3CA
AKT1	MAP2K4
AKT1	FANCA
AKT1	CDK4
AKT1	AKT3
AKT1	PDGFRA
AKT1	CDKN2A
AKT1	ARAF
AKT1	NOTCH1
AKT1	CDKN2B
AKT1	EZH2
AKT1	VHL
AKT1	CTNNB1
AKT1	FBXW7
AKT1	ESR1
AKT1	ERBB3
AKT1	CDH1
AKT1	FGFR1
AKT1	NFE2L2
AKT1	PIK3CB
AKT1	NRAS
AKT1	MDM4
AKT1	GLI1
SHOC2	HRAS
SHOC2	KRAS
SHOC2	RAF1
SHOC2	MYC
SHOC2	FBXW7
SHOC2	EP300
SHOC2	IDH1
SHOC2	MTOR
SHOC2	APP
SHOC2	YWHAE
SHOC2	HIST1H1C
SHOC2	YWHAB
SHOC2	PPP1CC
SHOC2	SNW1
SHOC2	NRAS
SHOC2	PPP1CA
SHOC2	HUWE1
HRAS	PIK3CD
HRAS	NTRK3
HRAS	RHEB
HRAS	PMS1
HRAS	NF1
HRAS	RASA1
HRAS	BRAF
HRAS	PIK3CA
HRAS	BTK
HRAS	GNAQ
HRAS	MSH6
HRAS	BCL2
HRAS	MET
HRAS	ARAF
HRAS	MAP2K1
HRAS	MSH2
HRAS	RAF1
HRAS	MTOR
HRAS	STK11
HRAS	NOTCH1
HRAS	CDK4
HRAS	CDKN2A
HRAS	SMAD4
HRAS	IL3
HRAS	RGL1
HRAS	NRAS
HRAS	CDH1
HRAS	RIT2
HRAS	KRAS
HRAS	FBXW7
HRAS	CTNNB1
KRAS	BRAF
KRAS	GNA11
KRAS	BCL2
KRAS	NF1
KRAS	AKT2
KRAS	RASA1
KRAS	IGF1R
KRAS	PPP6C
KRAS	MTOR
KRAS	MET
KRAS	RAF1
KRAS	TSC1
KRAS	CDK4
KRAS	NRAS
KRAS	CTNNB1
KRAS	ARAF
KRAS	RHOA
KRAS	PIK3CA
KRAS	PIK3R2
KRAS	MAP2K1
KRAS	NOTCH1
KRAS	PIK3CB
CCND1	CDKN1B
CCND1	MSH6
CCND1	CDK4
CCND1	AR
CCND1	RB1
CCND1	EP300
CCND1	CDKN2A
CCND1	KEAP1
CCND1	MAPK1
CCND1	RUNX1
CCND1	CDH1
CCND1	BRCA1
CCND1	CTNNB1
CCND1	XPO1
MLH1	PMS2
MLH1	BRIP1
MLH1	PMS1
MLH1	MSH2
MLH1	MSH6
MLH1	BRCA1
MLH1	MYC
MLH1	ESR1
MLH1	ATM
MLH1	ARAF
MLH1	NTRK1
MLH1	BARD1
MLH1	CYLC2
PMS2	MSH6
PMS2	BRIP1
PMS2	BRCA1
PMS2	XPO1
PMS2	SMARCA4
PMS2	RASA1
PMS2	TP53
PMS2	MSH2
PMS2	FYN
PMS2	PCNA
PMS2	NPM1
PMS2	PPP2CA
PMS2	PSD2
PMS2	HIST1H2BG
PMS2	MMS19
PIK3CA	GNAQ
PIK3CA	PIK3R2
PIK3CA	ERBB3
PIK3CA	ARAF
PIK3CA	NOTCH1
PIK3CA	KIT
PIK3CA	STK11
PIK3CA	PDGFRB
PIK3CA	MAP2K1
PIK3CA	PDGFRA
PIK3CA	NRAS
PIK3CA	IL3
PIK3CA	CTNNB1
PTPN6	FLT3
PTPN6	KDR
PTPN6	FGFR2
PTPN6	PDGFRB
SUMO1	MEF2B
SUMO1	FOXL2
SUMO1	ETV6
SUMO1	MDM4
SUMO1	POLE
SUMO1	NFE2L2
SUMO1	EPAS1
SUMO1	CDK12
SUMO1	NF1
SUMO1	IDH2
SUMO1	MED12
MEF2B	HDAC6
MEF2B	HDAC9
MEF2B	CABIN1
MEF2B	MEF2A
MEF2B	MEF2C
MEF2B	MEF2D
MEF2B	UBN2
RAF1	RHEB
RAF1	CDKN2B
RAF1	BCL2
RAF1	BRAF
RAF1	NF1
RAF1	KEAP1
RAF1	MSH2
RAF1	DICER1
RAF1	MAP2K1
RAF1	MAPK1
RAF1	MYC
RAF1	MAP2K2
RAF1	CDK4
RAF1	RB1
RAF1	ARAF
RAF1	PDGFRB
RAF1	AR
RAF1	PDGFRA
RAF1	MET
RAF1	CDKN2A
RAF1	TERT
RAF1	JAK1
RAF1	XPO1
RAF1	NRAS
RAF1	HERC2
RAF1	ABCB5
KIT	PIK3R2
KIT	CTLA4
KIT	RASA1
KIT	BTK
KIT	JAK3
KIT	ABL1
KIT	PDGFRA
KIT	VAV3
KIT	PLCG1
KIT	SOCS1
KIT	SHC4
KIT	YES1
KIT	SLA2
FLT3	ABL1
FLT3	RASA1
FLT3	HSP90AA1
FLT3	SOCS1
FLT3	SRC
FLT3	NCK1
FLT3	LYN
FLT3	LCK
FLT3	YES1
PDGFRB	ETV6
PDGFRB	RASA1
PDGFRB	PIK3R2
PDGFRB	KDR
PDGFRB	ARAF
PDGFRB	ABL1
PDGFRB	PDGFRA
PDGFRB	JAK1
PDGFRB	FGFR1
PDGFRB	PTEN
PDGFRB	SRC
PDGFRB	NCK1
PDGFRB	SHC1
PDGFRB	PLCG1
MSH6	PMS1
MSH6	MSH2
MSH6	EP300
MSH6	FBXW7
MSH6	CREBBP
MSH6	TP53
MSH6	NTRK1
MSH6	POLE
MSH6	BARD1
MSH6	H3F3A
MSH6	MAP2K1
MSH6	ATM
MSH6	PTEN
MSH6	BRCA1
MSH6	CUL3
MSH6	PCNA
BRIP1	BRCA1
BRIP1	BARD1
BRIP1	PALB2
BRIP1	PMS1
BRIP1	CREBBP
BRIP1	APEX1
BRIP1	HDAC6
BRIP1	FANCD2
BRIP1	RPA1
BRIP1	HIST1H3A
BRIP1	PTGES3
BRIP1	POLN
BRIP1	BLM
BRIP1	MMS19
BRIP1	RAD51D
BRIP1	SIRT1
BRCA1	PALB2
BRCA1	ERCC4
BRCA1	MYCN
BRCA1	BAP1
BRCA1	MSH2
BRCA1	NUP93
BRCA1	MTOR
BRCA1	AURKA
BRCA1	HERC2
BRCA1	MYC
BRCA1	TP53
BRCA1	ESR1
BRCA1	EP300
BRCA1	AR
BRCA1	BARD1
BRCA1	POLN
BRCA1	SMARCA4
BRCA1	CREBBP
BRCA1	ABL1
BRCA1	CDK4
BRCA1	RB1
BRCA1	ATM
BRCA1	CHEK2
BRCA1	FANCA
BRCA1	RAD51B
BRCA1	EZH2
BRCA1	JAK1
BRCA1	CTNNB1
BRCA1	BCL2
BRCA1	EME1
BRCA1	PPP6C
BRCA1	XPO1
BRCA1	CDKN2A
BRCA1	MAPK1
CDK4	CCND3
CDK4	IGF1R
CDK4	CDKN1B
CDK4	MYC
CDK4	CDKN2A
CDK4	RB1
CDK4	CDKN2B
CDK4	TP53
CDK4	MYOD1
CDK4	GLI1
CDK4	JAK3
CDK4	PDGFRA
CDK4	MAPK1
CDK4	MET
CDK4	STK11
CDK4	ARAF
CDK4	TSC1
CDK4	TERT
CDK4	MDM4
CDK4	NTRK1
CDK4	SPOP
CDK4	MAP2K2
CDK4	TGFBR1
CDK4	HIST1H1C
CDK4	NRAS
CDK4	HSP90AA1
CCND3	CDKN1B
CCND3	RB1
CCND3	CREBBP
CCND3	RUNX1
CCND3	APP
CCND3	PCNA
CCND3	HNRNPL
CCND3	CDK6
CCND3	CDK2
CCND3	CDKN1A
CCND3	PPP1CC
CCND3	PPP1CA
PKM	ALK
PKM	CHEK2
PKM	JAK3
PKM	RET
PKM	EPAS1
RAD51	RAD54L
RAD51	PALB2
RAD51	ERCC2
RAD51	SETD2
RAD51	ABL1
RAD51	TP53
RAD54L	NCK1
RAD54L	PTGES3
RAD54L	EME1
CDKN1B	RHOA
CDKN1B	PIM1
CDKN1B	ABL1
CDKN1B	TSC1
CDKN1B	VHL
CDKN1B	AURKA
CDKN1B	SRC
CDKN1B	LYN
CDKN1B	HSPA8
CDKN1B	COPS5
CDKN1B	XPO1
PIK3R2	PIK3CD
PIK3R2	PIK3CB
PIK3R2	MET
PIK3R2	TGFBR2
PIK3R2	JAK3
PIK3R2	TGFBR1
PIK3R2	ERBB3
PIK3R2	IGF1R
PIK3R2	FGFR1
PIK3R2	ABL1
PIK3R2	SMAD4
PIK3R2	RAB35
PIK3R2	PTEN
PIK3R2	AR
PIK3R2	CSF1
PALB2	KEAP1
PALB2	KDM5C
PALB2	HIST4H4
PALB2	CUL3
PALB2	HIST1H3A
PALB2	POLN
PALB2	PCNA
PALB2	HIST1H2BG
BARD1	CDK12
BARD1	MSH2
BARD1	SRSF2
BARD1	TP53
BARD1	MAPK1
BARD1	BCL2
BARD1	HERC2
BARD1	AURKA
BARD1	POLN
EZH2	MYCN
EZH2	FAT1
EZH2	POLE
EZH2	MDM4
EZH2	H3F3A
EZH2	RASA1
EZH2	MYOD1
EZH2	NUP93
EZH2	SMARCA4
EZH2	RB1
EZH2	CTCF
EZH2	SF3B1
EZH2	SMAD4
EZH2	FGFR3
EZH2	AR
EZH2	CTNNB1
EZH2	FBXW7
MYCN	FBXW7
MYCN	MYC
MYCN	CDKN2A
MYCN	AR
MYCN	RB1
MYCN	NTRK1
MYCN	SETD2
MYCN	AURKA
MYCN	HDAC1
MYCN	HDAC2
MYCN	GSK3B
MYCN	SIRT1
MYCN	NEDD4
MYCN	USP7
MYCN	HUWE1
MYCN	CDKN1A
MYCN	HDAC9
FBXW7	SOX9
FBXW7	MED12
FBXW7	DIS3
FBXW7	BRAF
FBXW7	NUP93
FBXW7	SRSF2
FBXW7	NOTCH1
FBXW7	MTOR
FBXW7	JAK1
FBXW7	TSC1
FBXW7	MAP2K1
FBXW7	SMARCA4
FBXW7	CTCF
FBXW7	AURKA
FBXW7	HERC2
FBXW7	SF3B1
FBXW7	PTEN
FBXW7	CTNNB1
KEAP1	TET2
KEAP1	BCL2
KEAP1	NFE2L2
KEAP1	CDH1
KEAP1	XPO1
KEAP1	EP300
KEAP1	SOX9
KEAP1	APP
KEAP1	HSP90AA1
KEAP1	CUL3
KEAP1	PAQR4
MYC	CDKN2B
MYC	ELF3
MYC	TERT
MYC	ERCC2
MYC	FOXP1
MYC	ETV6
MYC	ERCC3
MYC	MED12
MYC	TET2
MYC	NUP93
MYC	BCL2
MYC	PPP6C
MYC	MSH2
MYC	DIS3
MYC	NF1
MYC	MET
MYC	TSC1
MYC	H3F3A
MYC	RUNX1
MYC	BAP1
MYC	STK11
MYC	SPOP
MYC	ATM
MYC	AURKA
MYC	HERC2
MYC	HIST1H1C
MYC	PTEN
MYC	FGFR3
MYC	VHL
MYC	MEF2C
MYC	CSF1
MYC	XPO1
MYC	CTNNB1
EP300	ELF3
EP300	SOX9
EP300	FOXO1
EP300	CDKN2B
EP300	MDM4
EP300	KLF4
EP300	EPAS1
EP300	CDK12
EP300	NFE2L2
EP300	DIS3
EP300	RUNX1
EP300	H3F3A
EP300	SRSF2
EP300	MSH2
EP300	MAP2K1
EP300	CTCF
EP300	CDKN2A
EP300	SMARCA4
EP300	MTOR
EP300	SF3B1
EP300	VHL
EP300	MEF2C
EP300	CTNNB1
EP300	CDH1
EP300	MEF2A
EP300	PSD2
EP300	AR
EP300	CREBBP
EP300	RB1
EP300	MYOD1
EP300	SMAD4
EP300	NOTCH1
EP300	MEF2D
EP300	MAPK1
EP300	XPO1
ELF3	NFE2L2
ELF3	JAK1
ELF3	AR
ELF3	SOX9
ELF3	CREBBP
ELF3	SUMO2
ELF3	JUN
ELF3	HIST1H2BG
ELF3	PAK1
ERCC2	ERCC3
ERCC2	TP53
ERCC2	ESR1
ERCC2	XPO1
ERCC2	NTRK1
ERCC2	AR
ERCC2	TRIM25
ERCC2	ESR2
ERCC2	BRD4
ERCC2	TRIM28
ERCC2	HNRNPH1
ERCC2	POLR2A
ERCC2	CDK2
ERCC2	MMS19
ERCC2	SQSTM1
ERCC3	TP53
ERCC3	AR
ERCC3	ESR1
ERCC3	TRIM25
ERCC3	BRD4
CDKN2A	CDKN2B
CDKN2A	MDM4
CDKN2A	TERT
CDKN2A	RASA1
CDKN2A	BAP1
CDKN2A	TSC1
CDKN2A	STK11
CDKN2A	MAP2K1
CDKN2A	PDGFRA
CDKN2A	ERBB3
CDKN2A	SMARCA4
CDKN2A	RHOA
CDKN2A	AR
CDKN2A	MAPK1
CDKN2A	AURKA
CDKN2A	VHL
CDKN2A	CYLC2
CDKN2B	ARAF
CDKN2B	MET
CDKN2B	PDGFRA
CDKN2B	TERT
CDKN2B	TP53
CDKN2B	TSC1
CDKN2B	STK11
CDKN2B	MDM4
CDKN2B	MAPK1
CDKN2B	IGF1R
CDKN2B	APP
CDKN2B	MDM2
CDKN2B	FZR1
CDKN2B	CDK6
CDKN2B	HIF1A
CDKN2B	EPHA2
CDKN2B	TTYH2
PIK3CD	AKT2
PIK3CD	IL3
PIK3CD	NCK1
ABL1	MDM4
ABL1	TERT
ABL1	RASA1
ABL1	JAK1
ABL1	ATM
ABL1	ERBB3
ABL1	MTOR
ABL1	RB1
ABL1	BTK
ABL1	NOTCH1
ABL1	CTNNB1
ABL1	AR
ABL1	RAD51B
RASA1	ALK
RASA1	ERBB3
RASA1	NTRK1
RASA1	AR
RASA1	MET
RASA1	KDR
RASA1	PPP6C
RASA1	PDGFRA
RASA1	RB1
RASA1	APC
RASA1	IGF1R
RASA1	FGFR1
RASA1	TSC1
RASA1	STK11
RASA1	AURKA
RASA1	NRAS
RASA1	SRC
RASA1	APP
RASA1	NCK1
RASA1	HSPA8
RB1	MDM4
RB1	FOXO1
RB1	CHEK2
RB1	MYOD1
RB1	SMARCA4
RB1	NOTCH1
RB1	MAPK1
RB1	AR
CREBBP	FOXO1
CREBBP	SOX9
CREBBP	NFE2L2
CREBBP	KLF4
CREBBP	ACVR1
CREBBP	EPAS1
CREBBP	RUNX1
CREBBP	MSH2
CREBBP	FGFR1
CREBBP	SMARCA4
CREBBP	H3F3A
CREBBP	APC
CREBBP	AR
CREBBP	MYOD1
CREBBP	SMAD4
CREBBP	MAPK1
CREBBP	CTNNB1
CREBBP	CDH1
NFE2L2	ETV6
NFE2L2	MAP2K2
NFE2L2	MAP2K1
NFE2L2	ATM
NFE2L2	SMARCA4
NFE2L2	JUN
NFE2L2	CDH1
NFE2L2	PAQR4
XPO1	FOXO1
XPO1	KDM5C
XPO1	SETD2
XPO1	MED12
XPO1	SRSF2
XPO1	EPAS1
XPO1	PPP6C
XPO1	DICER1
XPO1	MTOR
XPO1	FOXA1
XPO1	HERC2
XPO1	AURKA
XPO1	CTNNB1
XPO1	TP53
XPO1	MEF2A
SMARCA4	TERT
SMARCA4	SOX9
SMARCA4	FOXO1
SMARCA4	KDM5C
SMARCA4	FANCA
SMARCA4	TET2
SMARCA4	KLF4
SMARCA4	NF1
SMARCA4	EPAS1
SMARCA4	STK11
SMARCA4	RUNX1
SMARCA4	TP53
SMARCA4	AR
SMARCA4	MYOD1
SMARCA4	NOTCH1
SMARCA4	CTCF
SMARCA4	H3F3A
SMARCA4	GLI1
SMARCA4	NTRK1
SMARCA4	ATM
SMARCA4	CTNNB1
SMARCA4	PTEN
SMARCA4	CABIN1
SMARCA4	HDAC9
NCK1	AKT2
SOX9	MED12
SOX9	CUL3
SOX9	HSPA1A
SOX9	GSK3B
SOX9	UBE2I
SOX9	UBN2
TP53	MDM4
TP53	FOXP1
TP53	PMS1
TP53	SETD2
TP53	BCL2
TP53	TET2
TP53	CHEK2
TP53	KLF4
TP53	DIS3
TP53	MET
TP53	STK11
TP53	MSH2
TP53	ATM
TP53	MTOR
TP53	IGF1R
TP53	AURKA
TP53	HERC2
TP53	PTEN
TP53	VHL
TP53	HIST1H1C
TP53	RPL29P11
TP53	HDAC9
TP53	PHKB
RHEB	ATM
RHEB	PDGFRA
RHEB	FGFR3
RHEB	TSC1
RHEB	MTOR
RHEB	PCNA
RHEB	SQSTM1
RHEB	HTT
ARAF	SETD2
ARAF	BRAF
ARAF	JAK3
ARAF	PPP6C
ARAF	MAP2K1
ARAF	MAP2K2
ARAF	TSC1
ARAF	STK11
ARAF	HERC2
ARAF	NRAS
ARAF	HIST1H1C
MET	ERBB3
MET	TERT
MET	CDH1
MET	BTK
MET	STK11
MET	KDR
MET	CTNNB1
MET	HSP90AA1
MET	SHC4
MET	SRC
PDGFRA	TERT
PDGFRA	STK11
PDGFRA	H3F3A
PDGFRA	ERBB3
PDGFRA	JAK1
PDGFRA	TGFBR2
PDGFRA	AURKA
PDGFRA	FGFR3
PDGFRA	PTEN
PDGFRA	TTYH2
TERT	TGFBR2
TERT	BRAF
TERT	STK11
TERT	MTOR
TERT	HSP90AA1
TERT	SRC
TERT	FZR1
TERT	YWHAZ
TERT	CTNNB1
TERT	PTGES3
TERT	APEX1
TERT	HSPA1A
TSC1	CTNNB1
TSC1	AURKA
STK11	SETD2
STK11	BRAF
STK11	BAP1
STK11	ATM
STK11	PTEN
STK11	MAP2K1
STK11	AURKA
STK11	HERC2
STK11	HSP90AA1
STK11	ABCB5
STK11	CYLC2
MDM4	SMAD4
MDM4	ATM
MDM4	BCL2
MDM4	CHEK2
MDM4	MTOR
MDM4	HSP90AA1
MDM4	APP
MDM4	YWHAZ
MDM4	YWHAG
MDM4	YWHAQ
MDM4	HNRNPL
MDM4	YWHAB
MDM4	APEX1
MDM4	HSP90AB1
MDM4	USP7
MDM4	EPHA2
FOXO1	AR
FOXO1	ESR1
FOXO1	SMAD4
FOXO1	BAP1
FOXO1	CTNNB1
FOXO1	ATM
FOXO1	SRC
FOXO1	YWHAZ
FOXO1	MDM2
FOXO1	YWHAG
FOXO1	YWHAQ
FOXO1	YWHAB
FOXO1	SIRT1
FOXO1	GSK3B
PMS1	MSH2
PMS1	NTRK1
PMS1	HERC2
PMS1	CUL3
PMS1	PSD2
PMS1	CDC5L
JAK1	JAK3
JAK1	TGFBR2
JAK1	IGF1R
JAK1	BTK
JAK1	NTRK1
JAK1	RHOA
JAK1	HSP90AA1
HDAC6	ETV6
HDAC6	FAT1
ERCC4	FANCA
ERCC4	NTRK1
ERCC4	MSH2
ERCC4	SUMO2
ERCC4	GSK3B
ERCC4	RNF4
ERCC4	FANCD2
ERCC4	RPA1
ERCC4	PTGES3
ERCC4	POLR2A
ERCC4	SPTA1
ERCC4	CABIN1
ERCC4	HIST1H2BG
FANCA	MAP2K2
FANCA	NOTCH1
FANCA	MSH2
FANCA	AURKA
FANCA	HSP90AA1
FANCA	POLN
FANCA	CTNNB1
FANCA	SRC
FANCA	HSP90AB1
FANCA	HSPA8
AR	FOXP1
AR	KLF4
AR	MED12
AR	TET2
AR	SPOP
AR	BAP1
AR	FOXA1
AR	H3F3A
AR	RUNX1
AR	SMAD4
AR	SF3B1
AR	VHL
AR	PTEN
AR	VAV3
AR	MAPK1
AR	CTNNB1
AR	BTK
AR	SHC4
AR	UBN2
AR	MEF2A
ESR1	SETD2
ESR1	IDH1
ESR1	CDK12
ESR1	AKT2
ESR1	EPAS1
ESR1	SRSF2
ESR1	MSH2
ESR1	IGF1R
ESR1	DICER1
ESR1	BAP1
ESR1	CTCF
ESR1	MTOR
ESR1	AURKA
ESR1	HERC2
ESR1	HIST1H1C
ESR1	NRAS
ESR1	UBN2
FAT1	RHOA
FAT1	MAP2K1
FAT1	RET
FAT1	BAP1
FAT1	NRAS
FAT1	HIF1A
RHOA	GNA11
RHOA	PPP6C
RHOA	NF1
RHOA	IDH2
RHOA	MAP2K2
RHOA	MAP2K1
RHOA	VAV3
RHOA	RAB35
RHOA	PTEN
RHOA	CDH1
RHOA	CTNNB1
RHOA	NRAS
RHOA	NOTCH1
RHOA	TGFBR1
FOXL2	HIST4H4
FOXL2	ELAVL1
FOXL2	RPL29P11
FOXL2	UBE2I
FOXL2	SIRT1
FOXL2	PAK1
NTRK1	NTRK3
NTRK1	POLE
NTRK1	IDH1
NTRK1	DIS3
NTRK1	MED12
NTRK1	RET
NTRK1	IDH2
NTRK1	NUP93
NTRK1	PPP6C
NTRK1	SRSF2
NTRK1	MSH2
NTRK1	DICER1
NTRK1	IGF1R
NTRK1	HIST1H1C
NTRK1	CTNNB1
NTRK1	SHC4
NTRK1	SH2B1
NTRK1	PHKB
ATM	GNA11
ATM	CHEK2
ATM	MSH2
ATM	SPOP
ATM	NOTCH1
ATM	MAPK1
ATM	VHL
ATM	NAT2
JAK3	ALK
JAK3	ERBB3
JAK3	HSP90AA1
ALK	MAPK1
ALK	PIK3CB
ALK	HSP90AA1
ALK	SHC1
ALK	SRC
ALK	RAB35
ALK	PLCG1
ALK	HSP90AB1
ALK	SOCS1
ALK	IKBKG
ALK	NPM1
NTRK3	MAPK1
NTRK3	MTOR
NTRK3	HSP90AA1
NTRK3	SHC1
NTRK3	PLCG1
NTRK3	JUN
CUL3	DIS3
CUL3	NUP93
CUL3	BCL2
CUL3	SPOP
MAPK1	MAP2K4
MAPK1	BCL2
MAPK1	MAP2K1
MAPK1	MAP2K2
MAPK1	RET
MAPK1	KDR
MAPK1	BRAF
MAPK1	CHEK2
MAPK1	SPOP
MAPK1	NOTCH1
MAPK1	RUNX1
MAPK1	SMAD4
MAPK1	PTEN
MAPK1	FGF5
ETV6	SUMO2
ETV6	SOCS1
ETV6	HDAC9
ETV6	UBE2I
ETV6	SNW1
ETV6	USP7
ETV6	CDC5L
SETD2	SPOP
SETD2	FGFR2
SETD2	AURKA
SETD2	TRIM25
SETD2	ESR2
SETD2	ELAVL1
SETD2	BRD4
SETD2	HIST4H4
SETD2	PSD2
SETD2	APEX1
SETD2	NPM1
SETD2	HTT
SETD2	POLR2A
SETD2	HIST1H3A
SPOP	PTEN
SPOP	AURKA
SMAD4	GLI1
SMAD4	NF1
SMAD4	MTOR
SMAD4	CTCF
SMAD4	TGFBR1
SMAD4	MYOD1
SMAD4	TGFBR2
SMAD4	CTNNB1
SMAD4	NRAS
SMAD4	MEF2A
IKBKG	EPAS1
MAP2K1	BRAF
MAP2K1	MAP2K2
MAP2K1	PPP6C
MAP2K1	IGF1R
MAP2K1	CDH1
MAP2K1	TGFBR2
MAP2K1	APC
MAP2K1	AURKA
MAP2K4	JUN
MAP2K4	CYLC2
CTLA4	FGFR3
CTLA4	FYN
CTLA4	TRIM25
CTLA4	LYN
CTLA4	LCK
FOXP1	AURKA
FOXP1	ESR2
FOXP1	SUMO2
FOXP1	ELAVL1
FOXP1	HNRNPL
FOXP1	PTGES3
RET	TGFBR1
RET	IGF1R
RET	SRC
RET	APP
RET	HSP90AA1
RET	CTNNB1
RET	SHC1
RET	PLCG1
TGFBR1	ACVR1
TGFBR1	TGFBR2
TGFBR1	PPP6C
TGFBR1	NOTCH1
TGFBR1	VHL
TGFBR1	NKIRAS1
ACVR1	TGFBR2
ACVR1	FYN
ACVR1	NKIRAS1
ACVR1	NRAS
ACVR1	RNF4
MSH2	CHEK2
MSH2	PLEKHA4
MSH2	ESR2
MSH2	TRIM25
MSH2	SUMO2
PIK3CB	TGFBR2
PIK3CB	ERBB3
PIK3CB	AKT2
KDR	GNA11
KDR	GNAQ
KDR	SRC
KDR	PLCG1
CABIN1	H3F3A
CABIN1	MYOD1
BAP1	PTEN
BAP1	CHEK2
BAP1	CTNNB1
BAP1	MYOD1
BAP1	IGF1R
CTNNB1	EPAS1
CTNNB1	IGF1R
CTNNB1	NUP93
CTNNB1	RUNX1
CTNNB1	HERC2
CTNNB1	HIST1H1C
CTNNB1	AURKA
CTNNB1	PTEN
CTNNB1	RAB35
CTNNB1	CDH1
CTNNB1	APC
CTNNB1	NRAS
CTNNB1	FGFR1
CTNNB1	TGFBR2
CTNNB1	NOTCH1
CTNNB1	VHL
BTK	GNAQ
BTK	ERBB3
BTK	AURKA
BTK	NRAS
IDH1	PPP6C
IDH1	CDH1
IDH1	IDH2
IDH1	TGFBR2
IDH1	PLEKHA4
IDH1	ELAVL1
IDH1	SUMO2
MEF2A	MYOD1
KDM5C	SUMO2
KDM5C	BRD4
KDM5C	HDAC1
KDM5C	TRIM28
KDM5C	PCNA
KDM5C	HDAC2
POLE	HSPA8
POLE	PCNA
KLF4	VHL
KLF4	CDH1
KLF4	AURKA
KLF4	APP
KLF4	HIST4H4
TGFBR2	PTPRD
TGFBR2	MED12
TGFBR2	IDH2
TGFBR2	FGFR1
TGFBR2	CDH1
EPAS1	VHL
EPAS1	APC
EPAS1	MED12
EPAS1	TRIM25
EPAS1	HSP90AA1
EPAS1	JUN
EPAS1	ELAVL1
EPAS1	SUMO2
EPAS1	OR6K3
VHL	TET2
VHL	AKT2
VHL	CHEK2
VHL	MTOR
VHL	AURKA
VHL	HIST1H1C
VHL	GLI1
VHL	RAB35
VHL	OR6K3
NF1	NRAS
NF1	APP
NF1	ESR2
PPP6C	BRAF
PPP6C	IGF1R
PPP6C	AURKA
PPP6C	HSP90AA1
PPP6C	HSPA8
CDH1	PTPRD
CDH1	FGFR1
CDH1	PTEN
CDH1	ERBB3
CDH1	NOTCH1
BCL2	HSP90AA1
BCL2	APP
BCL2	NRAS
BCL2	HSPA1A
MED12	PTEN
MED12	RUNX1
MED12	APP
MED12	HSPA8
AKT2	HSP90AA1
AKT2	APP
AKT2	RAB35
AKT2	HSP90AB1
TET2	FGFR3
TET2	EGLN3
TET2	HSP90AB1
TET2	YWHAQ
TET2	HSPA8
TET2	YWHAZ
TET2	YWHAE
TET2	HNRNPH1
TET2	YWHAG
BRAF	NRAS
BRAF	MAP2K2
BRAF	IGF1R
BRAF	AURKA
BRAF	HSP90AA1
BRAF	HSP90AB1
BRAF	HSPA8
BRAF	YWHAZ
BRAF	YWHAG
BRAF	YWHAQ
BRAF	YWHAE
NRAS	MTOR
NRAS	NOTCH1
NRAS	CYLC2
CDK12	HERC2
CDK12	PLEKHA4
CDK12	ESR2
CDK12	YWHAG
CDK12	ELAVL1
CDK12	SUMO2
CDK12	BRD4
CDK12	EGLN3
CDK12	YWHAE
CDK12	JUN
CDK12	TRIM28
CDK12	FZR1
FGFR3	FGFR2
FGFR3	FGF23
FGFR3	FGF6
FGFR3	FGF18
FGFR3	KLB
MAP2K2	HSP90AA1
GNA11	MFSD13A
PTPRD	AURKA
GLI1	HDAC1
FGFR2	FGFR1
FGFR2	FGF23
FGFR2	FGF5
FGFR2	FGF6
FGFR2	SRC
FGFR2	PLCG1
FGFR2	FGF18
FGFR2	KLB
FGFR2	SHC1
ERBB3	FGFR1
ERBB3	NRG2
ERBB3	PTEN
PIM1	H3F3A
PIM1	PRKCA
MEF2C	MYOD1
MEF2C	NOTCH1
HERC2	H3F3A
NUP93	ESR2
NUP93	SUMO2
NUP93	ELAVL1
CHEK2	SF3B1
CHEK2	MDM2
CHEK2	APP
DIS3	SUMO2
DIS3	BRD4
DIS3	JUN
SRSF2	ESR2
SRSF2	TRIM25
IGF1R	TRIM25
IGF1R	HSP90AA1
IGF1R	TTYH2
NOTCH1	RUNX1
NOTCH1	RAB35
NOTCH1	C9orf62
SF3B1	H3F3A
APC	RAB35
AKT3	HSP90AA1
AKT3	GSK3B
H3F3A	FGFR1
H3F3A	RAB35
H3F3A	UBN2
H3F3A	HIST4H4
FGFR1	FGF23
FGFR1	FGF6
FGFR1	KLB
FGFR1	FGF18
FGFR1	HSP90AA1
MYOD1	RUNX1
MYOD1	UBN2
TRIM25	DICER1
DICER1	AURKA
AURKA	CYLC2
HIST1H1C	NAT2
NEDD4	SMO
